# Native-state proteomics of Parvalbumin interneurons identifies novel molecular signatures and metabolic vulnerabilities to early Alzheimer’s disease pathology

**DOI:** 10.1101/2023.05.17.541038

**Authors:** Prateek Kumar, Annie M Goettemoeller, Claudia Espinosa-Garcia, Brendan R. Tobin, Ali Tfaily, Ruth S. Nelson, Aditya Natu, Eric B. Dammer, Juliet V. Santiago, Sneha Malepati, Lihong Cheng, Hailian Xiao, Duc Duong, Nicholas T. Seyfried, Levi B. Wood, Matthew JM Rowan, Srikant Rangaraju

## Abstract

One of the earliest pathophysiological perturbations in Alzheimer’s Disease (AD) may arise from dysfunction of fast-spiking parvalbumin (PV) interneurons (PV-INs). Defining early protein-level (proteomic) alterations in PV-INs can provide key biological and translationally relevant insights. Here, we use cell-type-specific in vivo biotinylation of proteins (CIBOP) coupled with mass spectrometry to obtain native-state proteomes of PV interneurons. PV-INs exhibited proteomic signatures of high metabolic, mitochondrial, and translational activity, with over-representation of causally linked AD genetic risk factors. Analyses of bulk brain proteomes indicated strong correlations between PV-IN proteins with cognitive decline in humans, and with progressive neuropathology in humans and mouse models of Aβ pathology. Furthermore, PV-IN-specific proteomes revealed unique signatures of increased mitochondrial and metabolic proteins, but decreased synaptic and mTOR signaling proteins in response to early Aβ pathology. PV-specific changes were not apparent in whole-brain proteomes. These findings showcase the first native state PV-IN proteomes in mammalian brain, revealing a molecular basis for their unique vulnerabilities in AD.
