## Supplementary material for "Native-state proteomics of Parvalbumin interneurons identifies novel molecular signatures and metabolic vulnerabilities to early Alzheimer’s disease pathology": Supp Data 3

### Sheet: 1_Neuronal scRNAseq markers
Curated lists of pan-excitatory, pan-inhibitory, as well as PV, SST and VIP INs from Allen scRNAseq atlas
PanExcitatory4fold	PanInhibitory4fold	PV IN Final	SST Final	VIP Final
Klf9	AI504432	Adra1a	Adcyap1r1	5330434G04Rik
Nefl	Btbd11	Afap1	AI504432	Ablim1
Epha4	Rgs10	Akain1	Arx	Aff2
Rasgef1b	Camk2n2	Ankrd29	B3gat2	Akap7
Caln1	Abat	Ankrd34b	Calb1	Ap1s2
Adgrb2	Ptchd4	Btbd11	Camk2n2	Arl4c
Adora1	Dlx6os1	Cemip	Ccdc136	Atp1b2
Ldb2	Kcnc2	Cerk	Cdh4	Bex1
Mkl2	Spock3	Cntnap4	Cdh9	Brinp3
Nell2	Grik1	Cox6a2	Cntnap3	C530008M17Rik
C1ql3	Qk	Erbb4	Col19a1	Cacna2d3
Ctxn1	Synpr	Esrrg	Crhbp	Cacnb2
Hs3st4	Gm45768	Fam210b	Cux2	Calb2
Lingo1	Rbms3	Fgf9	Eef1e1	Cdh20
Ext1	Inpp5f	Gabrd	Eya4	Cit
Rap1gap2	Rcan2	Gm13629	Frmd4b	Cnr1
Pcsk2	Npy	Gm28285	Gaa	Cntn6
Klhl3	Col19a1	Gm45881	Glce	Cntnap5c
Mast3	Bex1	Gpr176	Gm16083	Crh
Fam19a1	5330434G04Rik	Inpp5j	Gm28175	Csdc2
Ptk2b	Npas3	Kazn	Grik1	Csmd3
Gm15738	Rpp25	Kcnab3	Grik3	Dlx1
Fam81a	Cygb	Kcnip2	Grin3a	Dlx1as
Arpp21	Slc6a1	Kcnk3	Grm1	Dlx6os1
Pex5l	Fstl5	Lbh	Kctd8	Dner
Dlg1	Reln	Lgi2	Klf5	Edil3
Egr3	Csdc2	Man1c1	Laptm4b	Egfem1
Mal2	Msi2	Mitf	Lgals1	Foxn3
Lzts1	Cntnap5c	Nacc2	Lhx6	Frmd5
Slit3	Ubash3b	Nek7	Lypd6	Fstl5
Dkk3	Rasgrf2	Osbpl3	Lypd6b	Fxyd6
Kcnip3	Arl4c	Pacsin2	Mafb	Gab2
Psd3	Galntl6	Pcp4l1	Masp1	Galntl6
Gm28928	Kcnip1	Phlda1	Moxd1	Gm45768
Plk2	Cnr1	Plcxd3	Neto1	Grip1
Itpr1	Alk	Ppargc1a	Neto2	Igf1
Satb2	Vstm2a	Ptpre	Npy	Igsf3
Sv2b	Gad2	Pvalb	Nrsn2	Kcnc1
3110035E14Rik	Kcnmb2	Rims4	Ptchd4	Kcnip1
Slc8a2	Grip1	Rnd2	Ptprm	Kcnt2
2010300C02Rik	Sst	Rnf144b	Pygo1	Kit
Enc1	Maf	Slc35f3	Rab27b	Limch1
Nrgn	Gad1	Slc4a4	Rasgrf2	Maf
Atp2b4	Usp29	Slit2	Reln	Magi3
Camkv	Fchsd2	Syt2	Samd5	Mir670hg
Gda	Limch1	Tac1	Satb1	Mtss1
Slc17a7	Erbb4	Tm6sf1	Sh3kbp1	Nfib
Phf24	Zcchc12	Tmem132c	Shroom2	Npas3
Neurod6	Arx	Tmem44	Spats2l	Nr2f2
Chst1	Dlx1	Tox3	Spock3	Nr3c2
Khdrbs2	Nhs	Ttc39b	Sptb	Nrip3
Rasgrp1	Slc32a1	Vwc2	Sst	Parm1
Ddn	Frmd5	Zfp804b	Stxbp6	Pde5a
Fam131a	Igf1		Tmcc3	Penk
Zbtb18	Ptprm		Tmem91	Prox1
Cnksr2	Zfp536		Trhde	Ptprz1
Hpcal4	Nrip3		Utrn	Rbms3
Cacna2d1	Nxph1		Zcchc12	Rev3l
Klhl2	C530008M17Rik			Rgs10
Ryr3	Mtss1			Rgs12
Phyhip	Dner			Rgs8
Ano3	Rab3b			Robo1
Pde1a	Pcp4l1			Rph3a
Lmo4	Kcnc1			Sdk1
Nfix	Pitpnc1			Sema3c
Cacna1e	Dlx1as			Sgk1
Ankrd33b	Zfp608			Sh3bgrl
Galnt9	Fndc5			Slc24a3
Stx1a	Ap1s2			Slc2a13
Chrm1	Sox6			Slc35f4
Prkcg	Pdxk			Slc44a5
Ttc9b	Akap7			Slc6a1
Prkag2	Elfn1			Sorcs1
Slc1a2	Tmem130			Sorcs3
Pde4b	Lhx6			Srrm4
Xylt1	Gab2			Synpr
Sirpa	Bach2			Tac2
St3gal5	Adcyap1r1			Thrb
Slc39a10	Elavl2			Thsd7a
5730522E02Rik	Thsd7a			Tmem130
Diras2	Cited2			Ttc28
Fat3	Zeb2			Ubash3b
Csmd2	Mafb			Usp29
Rap2a	Plppr1			Vip
Wasf1	Kctd8			Vstm2a
R3hdm4	Slc24a3			Vstm2l
Sptbn2	Rims3			Zbtb16
Shisa4	Gnal			Zbtb20
Ak5	Rbp4			Zeb2
Pcp4	Vwc2			Zfp536
Fam135b	Rev3l			Zfp804a
Hpca	Utrn			Zmat4
Rgs4	Diras1
Mmd	Tmem65
Foxp1	Grin3a
Nwd2	Cacna2d2
Rapgef5	Scg2
Rab15	Osbpl9
Ngef	Enho
Shank2	Slc44a5
Itpka	Klf12
Npas2	Robo1
Osbpl1a	Rab27b
Adgrb1	Cntnap3
Homer1	Cacng2
Ly6e	Sars
Gpr22	Lypd6
Arap2	Daam1
Fxyd7	Adra1a
Rnf112	Cntnap4
Atp1a1	Use1
Nrp1	Afap1
Ldha	Frmpd3
Arpp19	Mtss1l
Syt16	Npm1
Cap2	Fgf13
Tyro3	Igsf3
Ssbp3	Shroom2
Map2k1	Myo16
Arpc5	Endod1
Stmn4	Lbh
Slc25a22	Podxl2
Gnaz	Ttc28
Ptk2	Mrpl45
Ier5	Selenom
Tusc3	Dnm3
Ncan	Laptm4b
Celf5	Dpysl5
Tbr1	Frmd4b
Miat	Nacc2
Prkg1	Atp1b2
Matk	Zfp385a
Add2	Ccdc136
Fam189a1	Clmp
Cck	Prox1
Celsr2	C130073E24Rik
44986*	Cit
Sprn	Rab3c
Grm3	Rgs8
Zfp365	Atf4
Gpm6b	Rph3a
Dgkz	Erbin
Gabra5	Arnt2
Stum	Sox2
Lmo7	Slc38a1
Rnf150	Vstm2l
Mical2	Nap1l5
Rgl1	Coprs
Fam212b
Ptn
Gpd2
Sort1
Sdcbp
Syt7
Galnt17
Hspa12a
SEPT8
Nr3c1
Psd
Rasgef1a
Vps13a
Camkk2
Ipcef1
Lmo3
Galnt18
Meis2
Brinp1
Sez6l
Rps6ka3
Ptprd
Grm8
Galnt16
Hs3st2
H2afj
R3hdm2
B230334C09Rik
Fgfr1op2
1110008P14Rik
Nsmf
D430041D05Rik
Plppr2
Gng13
Ldlrad4
Etv5
Klf13
Igsf9b
Golga7b
Mark2
Ociad2
Kpna1
Rab11fip4
Ptprk
Mmp17
Mef2d
Iqsec2
Adcy9
2010111I01Rik
Zmiz1
Tmem132a
Cdh11
Sipa1l1
Creg2
Ntng1
Skil
Gucy1a2
Tagln3
Jph4
Fam163b
Sphkap
Csnk1g1
Gm2163
Nptxr
Car10
Nuak1
Fscn1
Strn4
Pls3
Clstn2
Fzd3
Grm7
Hmgcr
Tef
Sh3gl2
Sidt1
Tspan13
Nfib
Ttyh1
Tacc1
Zdhhc14
Camk2a
Prickle2
Rapgefl1
Map6
Tuba4a
Mast4
Samd8
Lmtk2
B3galt2
Dock4
Wdr17
Arhgap20
Dgkh
Gtdc1
Dnajc1
Pip5k1a
Slitrk5
Dmtn
Actr3b
Actn4
Cnih3
St6galnac3
Numb
Gria3
Dock9
Kcnf1
Pfkp
Unc13b
Tmem151a
Kcnj6
Sox5
Rap2b
Hk1
Srebf2
Khdrbs3
Rnf165
Esyt2
Slc8a1
Prrt1
Fbxw7
Kdm7a
Klf7
Cadps2
Wasl
4930578G10Rik
Sorl1
Tshz2
Rhob
Atp9b
Usp46
Atp2b1
Nr4a2
Ctnnb1
Pop5
Adcy1
Sntb2
Arhgap32
Arsb
Prkcb
Wdr47
Cdk17
Cdkl5
Zmat2
Megf9
Pip4k2c
Wbp11
Syt5
Prickle1
Nnat
Map3k5
Jakmip1
Phlpp1
Chn1
Dcaf6
Peak1
Osbp2
Bdnf
Stim2
Gucy1b1
Clasp1
Mat2b
Dbn1
Ephx4
Mfsd4a
P4ha1
Brinp2
Ncam2
Tmem245
Prmt8
Tbl1xr1
Pgm2l1
Epha7
Kcnip4
Dennd4a
Grik5
Apba2
Faah
Hs2st1
Phactr1
Cdh2
Nos1ap
Rnf169
Igsf21
Wsb2
Kcnmb4
Fry
Mgat5
Zfand3
9530059O14Rik
Ube2g1
Ttc7b
Gfod1
Agap3
Vti1a
Tnr
Acap2
Slitrk1
Arhgap39
Dlgap4
Ccl27a
Btbd10
Ppp2r5a
Gatad2b
Msra
Gabra4
Dip2b
Epn2
Acvr2a
Fut9
Pak1
Zfand5
Pak7
2900026A02Rik
Cyb561
Dgki
Kcnc4
Nin
Itsn2
Rtn4rl1
Neo1
Camk1d
Vopp1
Dyrk2
Apbb1
Cxxc5
Fmnl1
Dmxl2
Mink1
Tnks2
Mras
Kcnq2
Mcu
Ptpra
Slc6a7
Socs7
Lypd1
Atl1
Mpped2
Abi1
Pgbd5
Diaph2
Dpy19l1
Slit2
Zfyve28
Paqr9
Kcnab2
Inpp4a
Plcl2
Ramp1
Tub
St6galnac5
Epn1
Uhrf1bp1l
Dok6
Dlgap3
Kcnb1
Cds1
Car11
Dbpht2
Adap1
Gls
Stk25
Celf3
Sh3bp5
Osbpl6
Syt17
Slc16a7
Ranbp9
Chgb
Wwc1
Tox
Apbb2
Cmtm4
Mib1
Arhgap21
Ppp1r9b
Nrg3os
Mkl1
Sbno1
Plekhg5
Hivep3
Rabl6
Tpd52
Lin7a
Ap1s1
Gm11549
Specc1
Crtc1
Ensa
Crym
Arhgdia
Sh3bgrl3
Baalc
Jmjd1c
Rap1b
Pld3
Tmem158
Sgcd
Pip5k1c
Rimbp2
Mpped1
Tmem150c
Rfx3
Ablim2
Hs6st2
Nr4a1
Tmem132d
Gt(ROSA)26Sor
Gabra2
Rogdi
Susd4
Ube2ql1
Wipf3
Cmip
Cpd
Slc20a1
Smap2
Btaf1
Kcnj9
R3hdm1
Exoc5
Spred1
Stx6
Pip4k2a
Aplp1
Fras1
Ppp1r12b
Myo18a
Rspo2
Pdp1
Rundc3a
Actr3
Snca
Nlgn1
Pnmal1
Jpt1
Kifc2
Arhgef25
Pcnx2
Asap2
Pik3r1
Ryr2
Fhod3
Nhsl2
Elmo2
Fmnl2
Cdk5r2
Cdh12
Abi2
Tpm1
Rab11fip2
Akirin2
Tet3
Osbpl10
Pdpk1
Wnk2
Ap1ar
Sgcz
Polr2g
Reep2
Kbtbd11
Arpc3
Sh3rf1
Snph
Pbx1
Bhlhe40
Map7
Nfia
Klc2
Gng12
Myrip
Rnf208
Sgsm1
Ajap1
Myo10
Kctd13
Cdh18
Hsph1
Tsnax
Asph
Galnt13
Gm1976
Garem1
Gfra4
Zc2hc1a
Cacng3
Camta2
Csnk1g3
Ndst3
Fezf2
Hace1
Arid5b
Mark3
Cyp46a1
Acsl4
Agfg1
Cpeb4
Git1
Slc2a3
Aff3
Abhd17a
Cdk14
Rc3h2
Ppp1r12a
Mpp2
Chka
Hnrnpll
Adam10
Junb
Kcnj4
Tesc
Atf6
Tpm3

### Sheet: 2_consensus19celllists_ssGSEA
Consensus markers of 19 brain cell types derived from human adult brain scRNAseq (Allen brain atlas)
Astrocyte	Endothelial	IT	L4.IT	L5.ET	L5.6.IT.Car3	L5.6.NP	L6.CT	L6b	LAMP5	Microglia	Oligodendrocyte	OPC	PAX6	Pericyte	PVALB	SST	VIP	VLMC
AQP4	A2M	ATP6V1G2	ATP1A1	CLEC2L	AK5	CDH8	ADAM11	ARPP21	ADRBK2	AIF1	ABCA2	BCAN	CACNA1B	ACTB	ANK1	AAK1	ATP1A3	ABCA8
DTNA	ABCB1	ATRNL1	ATP2B2	CNTN3	ARPP19	CPNE7	ADCY1	CAMK2D	ATP8A2	C1QA	AMER2	CCDC50	CCDC85A	ATP1A2	BTBD11	CCDC136	CALB2	AHNAK
GFAP	ALPL	CAMK1D	CACNB4	CRBN	CADPS	CRYM	ATP2B1	CDH10	CACNA2D1	C1QB	ANLN	CSPG4	CDH4	CALD1	ERBB4	CDH13	PLD3	ALDH1A2
GJA1	ANXA3	FHL1	CHGA	DGKH	CADPS2	EML6	BAIAP2	CELF2	CBLN4	C3	APLP1	EPN2	CLCN3	CD9	FLRT3	DAPK1	PODXL2	APOD
MT3	B2M	HOPX	CHN1	FAM81A	ERC2	GRM4	CLSTN2	GABRA5	CDC5L	CD14	CARNS1	HIP1R	CNR1	CYTH3	GAD1	ELAVL2	ROBO1	C1S
NCAN	CGNL1	RAPGEF2	CPNE9	FAT3	GNAO1	HMGN3	GFRA2	KIAA1549L	FXYD6	CYBB	CLDND1	HTRA1	ENTPD3	FERMT2	KCNC1	EPHB6	SCAMP5	COL6A1
NTM	CLEC3B	SYTL2	KIF5C	HOMER1	GNG2	IDS	HERC1	LY6H	GABBR2	CYFIP1	CNDP1	ITGAV	GABRA1	FN1	KCNC2	GNAS	SCG2	COL6A3
PSD2	FLT1	VSNL1	NCALD	JMY	KCTD16	KCTD8	KCNT1	NELL2	GABRB2	IFI16	CNTN2	LRRC4C	GABRG2	GGT5	OSBPL3	GRIK3	SEZ6L2	DENND4C
SLC1A2	GPCPD1		NDUFA4	LMO7	MAP2K1	MAPK10	KHDRBS3	RAP1GAP	GAD2	ITGAM	CRYAB	NAV1	GRIA2	GSTP1	PVALB	KCNA3	SMARCA2	F13A1
SLC25A18	HLA-A		OLFM1	MAP2	PDE1A	MICU1	KIAA0513	SCN3B	GRIA4	PLCB2	ERMN	NLGN3	KCNJ3	H3F3B	SERPINI1	LIMCH1	SYNPR	ITIH2
SLC4A4	HLA-B		PDP1	NEFM	PPP1R1A	OLFM3	NGEF	SH3GL2	GRIN2A	PTPRC	GPM6B	NOVA1	NRXN1	ISYNA1	SLC4A10	MAGI1	THSD7A	LAMA4
	HSPA1B		PLCB1	SCN4B	RGS12	PCDH17	NPTX1	SLC17A7	HAPLN1	RNASET2	GPRC5B	PDE4B	NRXN3	LGALS1		NETO1	TMEM35	NID2
	ITGA6		SCN1B	SOGA3	RIMS2	PCP4	PCDH7	SV2B	KIAA1107	SORL1	KLK6	PMP2	PCDH8	MCAM		PNMA2	TSPAN7	SPTBN1
	PODXL		SLC12A5	SSTR2	RPL31	PPFIA4	PDS5B	ULK3	KIT	SRGAP2	LAMP2	PTPRZ1	SEZ6L	MGLL		RAB3B		TPM1
	RHOC		SNAP25	STXBP5L	RPL5	PSMA6	PRKCB	VPS41	PCP4L1		MAG	RAB31	SHISA9	MYO1B		SPATS2L
	SHANK3		STXBP1	UNC80	RPS20	SORCS2	RYR2		PTPRT		MAP7	RPL13	SLC2A13	PDGFRB		SPOCK3
	SLC16A1		SYT13	VAT1L	SORBS2	TBC1D1	SEMA7A		RAB3C		MBP	SCD5	SLC7A14	PTEN		STXBP6
	SLC2A1		TENM2				SLC8A1		RIMBP2		MOG	SERPINE2	ZNF483	SERPING1		VGF
	SLC7A5						STX1A		RPH3A		OPALIN	SMOC1		SLC6A12
	TFRC						SYT7		SV2C		PLP1	TAOK3		TECR
	TGM2						YWHAG		UNC13C		PXK
	VWF						ZYX				QDPR
											SLC44A1
											SPP1
											TF
