## Supplementary material for "Native-state proteomics of Parvalbumin interneurons identifies novel molecular signatures and metabolic vulnerabilities to early Alzheimer’s disease pathology": Supp Data 7

### Sheet: Reagent List (Antibodies)
Primary Antibody/Reagent List
Antibody/Primary reagents for IHC	Dilution	Dilution	Vendor	Cat. #
Primary Antibodies	IHC	WB
β-actin		1:5,000	Santa Cruz	sc-47778
COX-5	1:1,000	1:1,000	Invitrogen	459120
GFAP	1:500		Dako	Z033401-2
GFAP	1:1.000		Invitrogen	13-0300
GFP	1:2,000		Rockland	600101215
Iba1	1:500		Abcam	ab178846
LC3		1:1,000	Cell Signaling	12741
NeuN	1:1,000		Millipore	MAB377
Parvalbumin	1:100		Abcam	ab181086
Parvalbumin	1:5,000		Synaptic systems	195004
Parvalbumin	1:2,000		Millipore	SAB4200545
RFP	1:2000		Rockland	600-401-379
4G8	1:2,000		BioLegend	800701
V5		1:500	Abcam	ab206566
Alpha-Tubulin		1:500	Millipore	MAB1864
Wisteria Floribunda Lectin, Biotinylated	1:200		Vector Laboratories	B-1355
Secondary Antibodies	IHC	WB
Anti-Guinea Pig Alexa 488	1:500		Invitrogen	A11073
Anti-Guinea Pig Alexa 647	1:500		Jackson ImmunoResearch	106-605-003
Anti-mouse Alexa 488	1:500		Invitrogen	A32766
Anti-mouse Alexa 594	1:500		Invitrogen	A21203
Anti-mouse Alexa 647	1:500		Invitrogen	A31571
Anti-rabbit Alexa 594	1:500		Invitrogen	A21207
Anti-goat Cy5	1:500		Jackson ImmunoResearch	705-175-147
Anti-rat IRDye 800CW		1:10,000	LI-COR	926-32219
HRP anti-rabbit		1:100,000	Jackson ImmunoResearch	111-035-003
Streptavidin Alexa 680		1:20,000	Invitrogen	S32358
Streptavidin DyLight 488	1:500		Invitrogen	A21832
Streptavidin DyLight 594	1:500		Invitrogen	A21842
Antibody/Conjugate	Dilution	Vendor	Cat. #
Alexa Fluor 488	1:500	Invitrogen	A32766
Alexa Fluor 488	1:500	Invitrogen	A-21208
Alexa Fluor 488			A11001
Alexa Fluor 594	1:500	Invitrogen	A21203
Alexa Fluor 594	1:500	Invitrogen	A21203
Alexa Fluor 594	1:500	Invitrogen	A-21207
Alexa Fluor 594	1:500	Invitrogen	A11058
Alexa Fluor 594	1:500	Invitrogen	A21209
Alexa Fluor 647	1:500	Thermo Fisher scientific	A-31571
Alexa Fluor 700		biolegend	79924
Alexa Fluor plus-647	1:500	Thermo Fisher scientific	A32795
alexa fluro 555		Invitrogen
Biotinylated anti-mouse IgG (H+L)	1:500	Vector	BA-2001
Biotinylated αnti-gt IgG H+L	1:500	Vector	BA-9500
Biotinylated αnti-Rb IgG H+L	1:500	Vector	BA-1100
Cy5	1:500	Jackson Immuno Research	705-175-147
DyLight 405	1:250	Jackson Immuno Research	715-475-151
HRP Goat		Jackson Immuno Research
HRP GP		Jackson Immuno Research
HRP mouse		Jackson Immuno Research
HRP Rabbit		Jackson Immuno Research
IRD-800			926-32219
RFP	1:2000	rockland
Streptavidin Alexa Fluor-488		Invitrogen	S11223
Streptavidin Alexa Fluor-680			s32358
Streptavidin DyLight 594,	1:500	invitrogen	21842
Streptavidin dylight 649		vector lab	sa5649
